# Microbial DNA on the move: sequencing based detection and analysis of transduced DNA in pure cultures and microbial communities

**DOI:** 10.1101/2020.01.15.908442

**Authors:** Manuel Kleiner, Brian Bushnell, Kenneth E. Sanderson, Lora V. Hooper, Breck A. Duerkop

## Abstract

Horizontal gene transfer (HGT) plays a central role in microbial evolution. Our understanding of the mechanisms, frequency and taxonomic range of HGT in polymicrobial environments is limited, as we currently rely on historical HGT events inferred from genome sequencing and studies involving cultured microorganisms. We lack approaches to observe ongoing HGT in microbial communities. To address this knowledge gap, we developed a DNA sequencing based “transductomics” approach that detects and characterizes microbial DNA transferred via transduction. We validated our approach using model systems representing a range of transduction modes and show that we can detect numerous classes of transducing DNA. Additionally, we show that we can use this methodology to obtain insights into DNA transduction among all major taxonomic groups of the intestinal microbiome. This work extends the genomic toolkit for the broader study of mobile DNA within microbial communities and could be used to understand how phenotypes spread within microbiomes.

**Significance Statement:** Microbes can rapidly evolve new capabilities by acquiring genes from other organisms through a process called horizontal gene transfer (HGT). HGT occurs via different routes, one of which is by the transfer of DNA carried by microbe infecting viruses (phages) or virus-like agents. This process is called transduction and has primarily been studied in the lab using pure cultures or indirectly in environmental communities by analyzing signatures in microbial genomes revealing past transduction events. The transductomics approach that we present here, allows for the detection and characterization of genes that are potentially transferred between microbes in complex microbial communities at the time of measurement and thus provides insights into real-time ongoing horizontal gene transfer.
