## Supplementary material for "Microbial DNA on the move: sequencing based detection and analysis of transduced DNA in pure cultures and microbial communities": Table S3

### Sheet: SummaryOfPatternAndNoPattern
Table S3: Summary of taxonomic classification using CAT for the contigs > 40 kbp from the bacterial metagenome derived from mouse fecal pellets and the subset of contigs with transduction patterns.
# 2143 contigs are classified (100.00%) representing 184858074 positions (100.00%) in CAT_Official_Contigs_add_names.txt.
#
Rank	Clade	Number of contigs (of all contigs >40 kbp)	% of total	Number of contigs with transduction patterns	% of contigs with transduction pattern	Ratio: % with transduction pattern / % of total
superkingdom	Bacteria	2141	99.9067	184	98.9247	0.990171
superkingdom	not classified	2	0.0933271	2	1.07527	11.5215
phylum	Bacteroidetes	805	37.5642	83	44.6237	1.18793
phylum	Firmicutes	586	27.3448	42	22.5806	0.825773
phylum	not classified	527	24.5917	34	18.2796	0.743323
phylum	Proteobacteria	89	4.15306	3	1.6129	0.388365
phylum	Actinobacteria	50	2.33318	8	4.30108	1.84344
phylum	NA	47	2.19319	5	2.68817	1.22569
phylum	Verrucomicrobia	13	0.606626	4	2.15054	3.54508
phylum	Deferribacteres	19	0.886608	1	0.537634	0.606395
phylum	Candidatus Saccharibacteria	6	0.279981	6	3.22581	11.5215
phylum	Tenericutes	1	0.0466636	0	0	0
class	Bacteroidia	786	36.6776	81	43.5484	1.18733
class	not classified	716	33.4111	55	29.5699	0.885032
class	Clostridia	297	13.8591	20	10.7527	0.775859
class	Erysipelotrichia	87	4.05973	7	3.76344	0.927018
class	NA	57	2.65982	6	3.22581	1.21279
class	Deltaproteobacteria	39	1.81988	3	1.6129	0.88627
class	Coriobacteriia	30	1.39991	7	3.76344	2.68835
class	Verrucomicrobiae	13	0.606626	4	2.15054	3.54508
class	Bacilli	28	1.30658	1	0.537634	0.411482
class	Betaproteobacteria	23	1.07326	0	0	0
class	Actinobacteria	20	0.933271	1	0.537634	0.576075
class	Epsilonproteobacteria	27	1.25992	0	0	0
class	Deferribacteres	19	0.886608	1	0.537634	0.606395
class	Mollicutes	1	0.0466636	0	0	0
order	Bacteroidales	785	36.6309	81	43.5484	1.18884
order	not classified	744	34.7177	58	31.1828	0.898182
order	Clostridiales	292	13.6258	19	10.2151	0.749687
order	Erysipelotrichales	87	4.05973	7	3.76344	0.927018
order	NA	57	2.65982	6	3.22581	1.21279
order	Verrucomicrobiales	13	0.606626	4	2.15054	3.54508
order	Desulfovibrionales	25	1.16659	0	0	0
order	Coriobacteriales	7	0.326645	2	1.07527	3.29186
order	Burkholderiales	23	1.07326	0	0	0
order	Bifidobacteriales	20	0.933271	1	0.537634	0.576075
order	Campylobacterales	27	1.25992	0	0	0
order	Deferribacterales	19	0.886608	1	0.537634	0.606395
order	Myxococcales	14	0.65329	3	1.6129	2.46889
order	Eggerthellales	18	0.839944	4	2.15054	2.56033
order	Lactobacillales	12	0.559963	0	0	0
family	not classified	1300	60.6626	115	61.828	1.01921
family	Muribaculaceae	227	10.5926	31	16.6667	1.57342
family	Lachnospiraceae	101	4.71302	1	0.537634	0.114074
family	Bacteroidaceae	87	4.05973	4	2.15054	0.529724
family	Erysipelotrichaceae	87	4.05973	7	3.76344	0.927018
family	NA	58	2.70649	6	3.22581	1.19188
family	Odoribacteraceae	33	1.5399	0	0	0
family	Prevotellaceae	26	1.21325	0	0	0
family	Akkermansiaceae	13	0.606626	4	2.15054	3.54508
family	Tannerellaceae	30	1.39991	2	1.07527	0.7681
family	Desulfovibrionaceae	25	1.16659	0	0	0
family	Coriobacteriaceae	7	0.326645	2	1.07527	3.29186
family	Bifidobacteriaceae	20	0.933271	1	0.537634	0.576075
family	Helicobacteraceae	27	1.25992	0	0	0
family	Clostridiaceae	10	0.466636	0	0	0
family	Deferribacteraceae	19	0.886608	1	0.537634	0.606395
family	Myxococcaceae	14	0.65329	3	1.6129	2.46889
family	Eggerthellaceae	18	0.839944	4	2.15054	2.56033
family	Rikenellaceae	12	0.559963	5	2.68817	4.80063
family	Lactobacillaceae	12	0.559963	0	0	0
family	Eubacteriaceae	9	0.419972	0	0	0
family	Oscillospiraceae	5	0.233318	0	0	0
family	Barnesiellaceae	1	0.0466636	0	0	0
family	Ruminococcaceae	2	0.0933271	0	0	0
genus	not classified	1546	72.1419	146	78.4946	1.08806
genus	NA	203	9.4727	15	8.06452	0.851343
genus	Bacteroides	87	4.05973	4	2.15054	0.529724
genus	Dorea	32	1.49323	0	0	0
genus	Akkermansia	13	0.606626	4	2.15054	3.54508
genus	Parabacteroides	30	1.39991	2	1.07527	0.7681
genus	Bifidobacterium	20	0.933271	1	0.537634	0.576075
genus	Desulfovibrio	17	0.79328	0	0	0
genus	Helicobacter	27	1.25992	0	0	0
genus	Duncaniella	23	1.07326	2	1.07527	1.00187
genus	Dubosiella	24	1.11993	0	0	0
genus	Candidatus Arthromitus	10	0.466636	0	0	0
genus	Mucispirillum	19	0.886608	1	0.537634	0.606395
genus	Faecalibaculum	17	0.79328	2	1.07527	1.35547
genus	Corallococcus	14	0.65329	3	1.6129	2.46889
genus	Lactobacillus	12	0.559963	0	0	0
genus	Erysipelatoclostridium	12	0.559963	0	0	0
genus	Alistipes	8	0.373308	3	1.6129	4.32056
genus	Enterorhabdus	9	0.419972	2	1.07527	2.56033
genus	Eubacterium	9	0.419972	0	0	0
genus	Oscillibacter	4	0.186654	0	0	0
genus	Prevotella	2	0.0933271	0	0	0
genus	Barnesiella	1	0.0466636	0	0	0
genus	Lawsonibacter	1	0.0466636	0	0	0
genus	Muribaculum	1	0.0466636	1	0.537634	11.5215
genus	Bilophila	1	0.0466636	0	0	0
genus	Ruminococcus	1	0.0466636	0	0	0
